# HSP90 facilitates oncogenic alterations of metabolism in B-cell lymphomas

**DOI:** 10.1101/2020.05.29.119925

**Authors:** M. Nieves Calvo-Vidal, Nahuel Zamponi, Jan Krumsiek, Max A. Stockslager, Maria V. Revuelta, Jude M. Phillip, Rossella Marullo, Nikita Kotlov, Jayeshkumar Patel, Shao Ning Yang, Lucy Yang, Tony Taldone, Catherine Thieblemont, John P. Leonard, Peter Martin, Giorgio Inghirami, Gabriela Chiosis, Scott R. Manalis, Leandro Cerchietti

## Abstract

HSP90 is critical for maintenance of the cellular proteostasis. In cancer cells, HSP90 also becomes a nucleating site for the stabilization of multiprotein complexes including signaling pathways and transcription complexes. Here, we described a novel role of HSP90 in the cytosolic compartmentalization of metabolic pathways in proliferating cancer cells. We found that HSP90 assists in the organization of metabolic enzymes into non-membrane-bound functional compartments termed metabosomes. Under experimental conditions that conserved the cellular proteostasis, we demonstrated that the compartmentalizing activity of HSP90 is critical to sustain the coordinated synthesis of multiple metabolites required for energy production, maintenance of the cellular biomass and secretion of immunometabolites. Conversely, inhibition of the nucleating capacity of HSP90 modified the topology of cytosolic metabosomes before protein degradation was apparent decreasing the efficiency of MYC-driven metabolic pathways. Inhibition of HSP90 decreases cancer metabolism in B-cell lymphoma cells and patients providing a novel mechanism of activity for this class of drugs.
