## supplementary tables for "HSP90 facilitates oncogenic alterations of metabolism in B-cell lymphomas"

### Sheet: Table S1
		KEGG pathway	#Genes in the category	#Genes from the gene set in the category	Ratio of enrichment	Adj. p value
	#1	Proteasome	44	32	54.64	1.02e-48
	#2	Ribosome	92	32	26.13	7.6e-35
	#3	Metabolic pathways	1130	62	4.12	2.78e-19
	#4	Aminoacyl-tRNA biosynthesis	63	18	21.47	6.96e-18
	#5	RNA transport	151	24	11.94	1.62e-17
	#6	Protein processing in ER	165	22	10.02	1.83e-14
	#7	B cell receptor signaling pathway	75	14	14.03	2.54e-11
	#8	Regulation of actin cytoskeleton	213	21	7.41	2.61e-11
	#9	Tight junction	132	17	9.68	4.21e-11

### Sheet: Table S2
	Superpathway	KEGG Pathway	FDR	Examples of proteins
	Purines	Purine metabolism	4.43e-23	AMPD2, PPAT, IMPDH2
	Amino acids	Biosynthesis of amino acids	6.32e-18	PFKP, ENO3, HK2
	Carbohydrates	Carbon metabolism	2.89e-17	G6PD, RPIA, ALDOA
	Pyrimidines	Pyrimidine metabolism	1.24e-12	CAD, CTPS1, TYMS
	Carbohydrates	Glycolysis / Gluconeogenesis	5.48e-12	MAT2B, SRM, MTAP
	Carbohydrates	Pentose phosphate pathway	6.71e-12	GFPT1, ASNS, CAD
	Carbohydrates	Fructose and mannose metabolism	3.01e-09	FUK, GMDS, HK2
	Amino acids	Ala, Asp, and Glu metabolism	5.28e-09	HEXA, UAP1, GFPT1
	Carbohydrates	Amino sugar and nucleotide sugar metabolism	3.64e-08	PYCRL, P4HA1, ALDH9A1
	Amino acids	Cys and Met metabolism	2.99e-07	CBS, MTAP, AHCY

### Sheet: Table S3
Metabolite	p	Differences of the mean	DLBCL (n = 50)	Healthy (n = 25)	p_fdr	p_bonf	Superpathway	Subpathway
isovalerate	4.98692e-31	3.73175	3.3749	4.08861	1.97482e-28	1.97482e-28	Amino Acid	Leucine, Isoleucine and Valine Metabolism
pyruvate	3.57051e-25	-3.56078	-4.00294	-3.11862	7.0696e-23	1.41392e-22	Carbohydrate	Glycolysis, Gluconeogenesis, and Pyruvate Metabolism
succinate	5.50831e-23	2.2353	1.93066	2.53994	7.27097e-21	2.18129e-20	Energy	TCA Cycle
choline	1.90421e-21	1.34996	1.15303	1.54688	1.88516e-19	7.54065e-19	Lipid	Phospholipid Metabolism
1-stearoylglycerol-1-monostearin-	4.38969e-20	2.67196	2.26136	3.08255	3.47663e-18	1.73832e-17	Lipid	Monoacylglycerol
gamma-tocopherol	2.37515e-19	2.51651	2.11403	2.91899	1.50681e-17	9.40559e-17	Cofactors and Vitamins	Tocopherol Metabolism
X-03088	2.66356e-19	1.14484	0.962208	1.32746	1.50681e-17	1.05477e-16
dihomo-linolenate (20:3n3 or n6)	1.87906e-18	1.39528	1.16112	1.62944	9.30134e-17	7.44107e-16	Lipid	Polyunsaturated Fatty Acid (n3 and n6)
glycerol	4.17265e-18	1.73693	1.44043	2.03343	1.83597e-16	1.65237e-15	Lipid	Glycerolipid Metabolism
phenylalanylphenylalanine	7.48781e-18	-4.82628	-5.66059	-3.99197	2.96517e-16	2.96517e-15	Peptide	Dipeptide
X-06307	1.68003e-17	-2.57527	-3.01376	-2.13679	6.04812e-16	6.65293e-15
arginine	4.87812e-17	1.57376	1.29028	1.85723	1.60978e-15	1.93174e-14	Amino Acid	Urea cycle; Arginine and Proline Metabolism
histidine	3.22521e-16	0.844217	0.685514	1.00292	9.8245e-15	1.27718e-13	Amino Acid	Histidine Metabolism
1-palmitoylglycerophosphoinositol-	6.72905e-16	1.62629	1.32016	1.93242	1.90336e-14	2.66471e-13	Lipid	Lysolipid
X-10437	1.34463e-15	-2.72042	-3.22194	-2.2189	3.54981e-14	5.32472e-13
bilirubin*E-E-	5.22986e-15	-2.73623	-3.27101	-2.20144	1.29439e-13	2.07102e-12	Cofactors and Vitamins	Hemoglobin and Porphyrin Metabolism
1-stearoylglycerophosphoinositol	5.58502e-15	2.64179	2.11063	3.17295	1.30098e-13	2.21167e-12	Lipid	Lysolipid
7-alpha-hydroxy-3-oxo-4-cholestenoate (7-Hoca)	1.56166e-14	-1.21104	-1.46074	-0.961344	3.43565e-13	6.18417e-12	Lipid	Sterol
N1-methyladenosine	2.11158e-14	-0.866852	-1.04633	-0.687369	4.40098e-13	8.36185e-12	Nucleotide	Purine Metabolism, Adenine containing
2-stearoylglycerophosphocholine*	1.0691e-13	1.94054	1.52182	2.35926	2.11681e-12	4.23363e-11	Lipid	Lysolipid
3-methyl-2-oxobutyrate	1.46805e-13	-2.14194	-2.60188	-1.682	2.76832e-12	5.81346e-11	Amino Acid	Leucine, Isoleucine and Valine Metabolism
arachidonate (20:4n6)	3.20104e-13	1.07652	0.83675	1.31628	5.76187e-12	1.26761e-10	Lipid	Polyunsaturated Fatty Acid (n3 and n6)
linoleate (18:2n6)	1.14119e-12	1.41063	1.08553	1.73572	1.96483e-11	4.5191e-10	Lipid	Polyunsaturated Fatty Acid (n3 and n6)
5-oxoproline	3.56679e-12	1.07365	0.818281	1.32902	5.88521e-11	1.41245e-09	Amino Acid	Glutathione Metabolism
docosapentaenoate (n6 DPA; 22:5n6)	4.03317e-12	1.55064	1.18456	1.91673	6.38854e-11	1.59713e-09	Lipid	Polyunsaturated Fatty Acid (n3 and n6)
X-12462	5.16471e-12	-1.39539	-1.72622	-1.06457	7.86625e-11	2.04523e-09
linolenate [alpha or gamma] (18:3n3 or 6)	6.63963e-12	1.76557	1.34035	2.19078	9.73813e-11	2.6293e-09	Lipid	Polyunsaturated Fatty Acid (n3 and n6)
glycine	8.66571e-12	0.885296	0.669334	1.10126	1.22558e-10	3.43162e-09	Amino Acid	Glycine, Serine and Threonine Metabolism
caproate (6:0)	1.46891e-11	0.84003	0.631944	1.04812	2.00582e-10	5.81689e-09	Lipid	Medium Chain Fatty Acid
1-margaroylglycerophosphocholine (17:0)	2.06701e-11	1.78274	1.33667	2.22881	2.72846e-10	8.18538e-09	Lipid	Lysolipid
gamma-glutamylvaline	2.29308e-11	1.15052	0.862443	1.4386	2.89951e-10	9.08061e-09	Peptide	Gamma-glutamyl Amino Acid
1-stearoylglycerophosphocholine-18-0-	2.34304e-11	1.57904	1.18439	1.9737	2.89951e-10	9.27844e-09	Lipid	Lysolipid
1-dihomo-linoleoylglycerophosphocholine-20-2n6-	3.21392e-11	1.44475	1.08503	1.80447	3.8567e-10	1.27271e-08	Lipid	Lysolipid
X-13671	1.6565e-10	1.75551	1.29049	2.22053	1.92934e-09	6.55974e-08
heptanoate (7:0)	2.66355e-10	0.84256	0.614459	1.07066	3.01362e-09	1.05477e-07	Lipid	Medium Chain Fatty Acid
glutamate	2.76829e-10	1.19642	0.873488	1.51936	3.04512e-09	1.09624e-07	Amino Acid	Glutamate Metabolism
phenylalanylleucine	2.93932e-10	-3.76459	-4.75688	-2.77231	3.14587e-09	1.16397e-07	Peptide	Dipeptide
X-16578	4.65725e-10	1.04095	0.757047	1.32485	4.85335e-09	1.84427e-07
citrulline	5.79067e-10	0.863878	0.624008	1.10375	5.87975e-09	2.2931e-07	Amino Acid	Urea cycle; Arginine and Proline Metabolism
pro-hydroxy-pro	6.13538e-10	-1.12292	-1.43531	-0.810522	6.0592e-09	2.42961e-07	Amino Acid	Urea cycle; Arginine and Proline Metabolism
cholesterol	6.41609e-10	-0.626833	-0.801475	-0.45219	6.0592e-09	2.54077e-07	Lipid	Sterol
X-17337	6.42643e-10	-1.2651	-1.61309	-0.917115	6.0592e-09	2.54486e-07
4-methyl-2-oxopentanoate	9.06171e-10	-1.4618	-1.873	-1.0506	8.34521e-09	3.58844e-07	Amino Acid	Leucine, Isoleucine and Valine Metabolism
leucylleucine	1.30742e-09	1.05115	0.760088	1.34221	1.17668e-08	5.17738e-07	Peptide	Dipeptide
X-10810	1.9967e-09	-1.68096	-2.16492	-1.19701	1.7571e-08	7.90695e-07
3-methyl-2-oxovalerate	2.39893e-09	-1.02954	-1.32901	-0.730074	2.06516e-08	9.49975e-07	Amino Acid	Leucine, Isoleucine and Valine Metabolism
X-09108	3.00065e-09	-0.877905	-1.13432	-0.62149	2.52821e-08	1.18826e-06
X-11381	3.21992e-09	0.726114	0.51232	0.939907	2.65644e-08	1.27509e-06
myo-inositol	3.48823e-09	-0.856338	-1.10919	-0.603487	2.81906e-08	1.38134e-06	Lipid	Inositol Metabolism
1-palmitoylplasmenylethanolamine-	5.27367e-09	1.30708	0.916757	1.6974	4.17675e-08	2.08837e-06	Lipid	Lysolipid
X-04357	6.34225e-09	-2.99155	-3.8676	-2.1155	4.92457e-08	2.51153e-06
gamma-glutamylisoleucine*	6.75858e-09	0.866787	0.608092	1.12548	5.14692e-08	2.6764e-06	Peptide	Gamma-glutamyl Amino Acid
2-hydroxystearate	8.83435e-09	0.737214	0.512092	0.962336	6.60076e-08	3.4984e-06	Lipid	Fatty Acid, Monohydroxy
1-stearoylglycerophosphoethanolamine	9.67797e-09	0.931027	0.64576	1.21629	7.09718e-08	3.83248e-06	Lipid	Lysolipid
3-carboxy-4-methyl-5-propyl-2-furanpropanoate (CMPF)	1.22204e-08	-2.83904	-3.71651	-1.96156	8.69001e-08	4.83927e-06	Lipid	Fatty Acid, Dicarboxylate
2-palmitoylglycerophosphocholine*	1.22889e-08	1.63734	1.13118	2.14351	8.69001e-08	4.8664e-06	Lipid	Lysolipid
bilirubin (Z,Z)	1.71825e-08	-2.80371	-3.64582	-1.96159	1.19373e-07	6.80428e-06	Cofactors and Vitamins	Hemoglobin and Porphyrin Metabolism
X-11469	2.10148e-08	-2.13079	-2.80304	-1.45853	1.4348e-07	8.32185e-06
gamma-glutamylphenylalanine	2.46419e-08	0.902355	0.615912	1.1888	1.65393e-07	9.7582e-06	Peptide	Gamma-glutamyl Amino Acid
N-acetylneuraminate	3.39499e-08	-0.934768	-1.23523	-0.634303	2.2407e-07	1.34442e-05	Carbohydrate	Aminosugar Metabolism
serine	3.63421e-08	0.649056	0.439868	0.858243	2.35926e-07	1.43915e-05	Amino Acid	Glycine, Serine and Threonine Metabolism
pelargonate (9:0)	4.31758e-08	0.805046	0.543807	1.06629	2.75768e-07	1.70976e-05	Lipid	Medium Chain Fatty Acid
1-oleoylglycerophosphocholine-18-1-	4.52467e-08	1.27992	0.865053	1.69479	2.84408e-07	1.79177e-05	Lipid	Lysolipid
stearidonate (18:4n3)	6.03721e-08	1.82789	1.22757	2.42821	3.73552e-07	2.39073e-05	Lipid	Polyunsaturated Fatty Acid (n3 and n6)
X-12786	7.92024e-08	-2.43441	-3.21879	-1.65004	4.82525e-07	3.13641e-05
X-02269	8.79681e-08	-2.0555	-2.73906	-1.37194	5.27809e-07	3.48354e-05
X-17269	9.92476e-08	0.749913	0.4989	1.00093	5.86598e-07	3.9302e-05
glutamine	1.20866e-07	-0.933527	-1.24904	-0.618016	7.03865e-07	4.78628e-05	Amino Acid	Glutamate Metabolism
butyrylcarnitine	1.93946e-07	-1.18238	-1.59066	-0.774089	1.11308e-06	7.68028e-05	Lipid	Fatty Acid Metabolism (also BCAA Metabolism)
2-hydroxypalmitate	2.09844e-07	0.619883	0.405102	0.834665	1.18712e-06	8.30983e-05	Lipid	Fatty Acid, Monohydroxy
X-14056	3.35425e-07	-0.99219	-1.3408	-0.643584	1.87082e-06	0.000132828
palmitate (16:0)	3.60073e-07	0.725549	0.468121	0.982978	1.9804e-06	0.000142589	Lipid	Long Chain Fatty Acid
gamma-glutamylleucine	3.87408e-07	0.781605	0.50372	1.05949	2.10156e-06	0.000153414	Peptide	Gamma-glutamyl Amino Acid
1-palmitoylglycerophosphocholine-16-0-	4.84753e-07	0.881413	0.565242	1.19758	2.59409e-06	0.000191962	Lipid	Lysolipid
propionylcarnitine	6.373e-07	-0.606839	-0.827803	-0.385875	3.36494e-06	0.000252371	Lipid	Fatty Acid Metabolism (also BCAA Metabolism)
X-12510	6.46694e-07	0.926859	0.589942	1.26378	3.36961e-06	0.000256091
X-16071	6.72e-07	-0.852347	-1.15722	-0.547479	3.456e-06	0.000266112
glycerol 3-phosphate (G3P)	6.95231e-07	0.942636	0.598015	1.28726	3.52963e-06	0.000275311	Lipid	Glycerolipid Metabolism
phenylalanine	8.47607e-07	0.50186	0.316676	0.687045	4.24877e-06	0.000335652	Amino Acid	Phenylalanine and Tyrosine Metabolism
X-11261	9.4756e-07	1.27228	0.800339	1.74423	4.69042e-06	0.000375234
X-10876	1.03736e-06	-0.926968	-1.26887	-0.585068	5.07155e-06	0.000410795
cis-vaccenate (18:1n7)	1.10192e-06	1.13039	0.708057	1.55272	5.32147e-06	0.00043636	Lipid	Long Chain Fatty Acid
X-12644	1.12116e-06	-1.32576	-1.81859	-0.832942	5.34913e-06	0.000443978
X-03056	1.19844e-06	-0.940678	-1.29276	-0.588595	5.58786e-06	0.000474581	Amino acid	Polyamine metabolism
C-glycosyltryptophan-	1.19942e-06	-0.648293	-0.890951	-0.405636	5.58786e-06	0.000474968	Amino Acid	Tryptophan Metabolism
hypoxanthine	1.2423e-06	-1.97568	-2.71377	-1.23759	5.72036e-06	0.000491951	Nucleotide	Purine Metabolism, (Hypo)Xanthine/Inosine containing
alanine	1.31006e-06	0.448823	0.279733	0.617912	5.96305e-06	0.000518785	Amino Acid	Alanine and Aspartate Metabolism
beta-alanine	1.4759e-06	-1.06649	-1.47062	-0.66237	6.64156e-06	0.000584458	Nucleotide	Pyrimidine Metabolism, Uracil containing
1-linoleoylglycerophosphocholine-18-2n6-	1.52365e-06	1.07997	0.670996	1.48894	6.7794e-06	0.000603366	Lipid	Lysolipid
X-11308	1.87622e-06	1.01402	0.62522	1.40282	8.25537e-06	0.000742984
X-10395	2.17561e-06	0.880598	0.542322	1.21887	9.46749e-06	0.000861542
kynurenine	3.03272e-06	-0.534427	-0.74436	-0.324493	1.30539e-05	0.00120096	Amino Acid	Tryptophan Metabolism
N-acetylalanine	3.07717e-06	-0.493727	-0.687817	-0.299636	1.31028e-05	0.00121856	Amino Acid	Alanine and Aspartate Metabolism
pregn steroid monosulfate*	3.63203e-06	0.986487	0.596129	1.37685	1.53009e-05	0.00143828	Lipid	Steroid
3-(4-hydroxyphenyl)lactate	4.21827e-06	-0.834803	-1.16839	-0.501214	1.75835e-05	0.00167044	Amino Acid	Phenylalanine and Tyrosine Metabolism
eicosapentaenoate (EPA; 20:5n3)	4.50801e-06	0.877676	0.525726	1.22963	1.85888e-05	0.00178517	Lipid	Polyunsaturated Fatty Acid (n3 and n6)
gamma-glutamylglutamine	4.55333e-06	-0.898977	-1.2566	-0.541354	1.85888e-05	0.00180312	Peptide	Gamma-glutamyl Amino Acid
2-linoleoylglycerophosphocholine*	4.72228e-06	1.17036	0.700794	1.63992	1.90819e-05	0.00187002	Lipid	Lysolipid
threonate	5.45059e-06	-1.50256	-2.11121	-0.893922	2.18023e-05	0.00215843	Cofactors and Vitamins	Ascorbate and Aldarate Metabolism
glycerophosphorylcholine (GPC)	5.71626e-06	0.765541	0.45494	1.07614	2.26364e-05	0.00226364	Lipid	Phospholipid Metabolism
2-oleoylglycerophosphocholine*	5.86623e-06	1.09621	0.651686	1.54073	2.30003e-05	0.00232303	Lipid	Lysolipid
xanthine	6.01003e-06	-1.37432	-1.9329	-0.815745	2.33331e-05	0.00237997	Nucleotide	Purine Metabolism, (Hypo)Xanthine/Inosine containing
X-10429	6.14314e-06	0.800141	0.475192	1.12509	2.35135e-05	0.00243268
X-06246	6.17526e-06	0.513818	0.304675	0.722961	2.35135e-05	0.0024454
N-formylmethionine	7.41469e-06	-0.975784	-1.37353	-0.578036	2.7964e-05	0.00293622	Amino Acid	Methionine, Cysteine, SAM and Taurine Metabolism
X-17166	8.45845e-06	-4.31907	-6.0574	-2.58073	3.15805e-05	0.00334955
threonine	8.5331e-06	0.766042	0.448073	1.08401	3.15805e-05	0.00337911	Amino Acid	Glycine, Serine and Threonine Metabolism
dihomo-linoleate (20:2n6)	9.09218e-06	0.992092	0.57884	1.40534	3.3338e-05	0.00360051	Lipid	Polyunsaturated Fatty Acid (n3 and n6)
palmitoleate (16:1n7)	9.17994e-06	1.21401	0.708051	1.71998	3.3351e-05	0.00363525	Lipid	Long Chain Fatty Acid
pantothenate	9.31125e-06	0.615177	0.358587	0.871767	3.35205e-05	0.00368725	Cofactors and Vitamins	Pantothenate and CoA Metabolism
X-10500	9.41475e-06	-0.353074	-0.500171	-0.205977	3.35877e-05	0.00372824
stearate (18:0)	1.01217e-05	0.504762	0.29324	0.716284	3.57876e-05	0.00400821	Lipid	Long Chain Fatty Acid
beta-hydroxyisovalerate	1.17137e-05	-0.958536	-1.36211	-0.554966	4.10499e-05	0.00463864	Amino Acid	Leucine, Isoleucine and Valine Metabolism
X-06226	1.60855e-05	-0.512623	-0.732851	-0.292396	5.58761e-05	0.00636987
1-palmitoleoylglycerophosphocholine*16-1-	1.70458e-05	1.13508	0.645775	1.62438	5.8697e-05	0.00675015	Lipid	Lysolipid
X-16132	1.7363e-05	-1.51254	-2.16354	-0.861542	5.92738e-05	0.00687576
X-01497	1.82884e-05	-1.23873	-1.77028	-0.707183	6.18993e-05	0.00724222
2-methylbutyrylcarnitine (C5)	1.93694e-05	-0.61339	-0.879816	-0.346965	6.50023e-05	0.00767027	Amino Acid	Leucine, Isoleucine and Valine Metabolism
N-acetylserine	2.04408e-05	-0.655968	-0.941804	-0.370132	6.80215e-05	0.00809456	Amino Acid	Glycine, Serine and Threonine Metabolism
1-arachidonoylglycerophosphocholine*20-4n6-	2.12147e-05	0.985532	0.555132	1.41593	7.00086e-05	0.00840103	Lipid	Lysolipid
X-12104	2.141e-05	-0.65445	-0.939934	-0.368965	7.0069e-05	0.00847835
X-06267	2.17797e-05	0.524437	0.295044	0.75383	7.06947e-05	0.00862475
X-17189	2.40562e-05	-2.93666	-4.1972	-1.67611	7.68972e-05	0.00952624
X-15222	2.40789e-05	0.502968	0.281627	0.724308	7.68972e-05	0.00953525
X-04495	2.75662e-05	-0.864163	-1.24761	-0.480718	8.73296e-05	0.0109162
X-12442	3.03236e-05	0.971846	0.538077	1.40562	9.53028e-05	0.0120082	Lipid	Long chain fatty acid
beta-hydroxyisovaleroylcarnitine	3.81855e-05	-0.697695	-1.00864	-0.386755	0.000119067	0.0151215	Amino Acid	Leucine, Isoleucine and Valine Metabolism
X-17178	4.41267e-05	-2.15293	-3.11767	-1.18819	0.000136517	0.0174742
leucine	5.26584e-05	0.35708	0.191781	0.522378	0.000161649	0.0208527	Amino Acid	Leucine, Isoleucine and Valine Metabolism
X-11315	5.44432e-05	-0.721928	-1.05685	-0.387008	0.000165842	0.0215595
alpha-tocopherol	5.5477e-05	-0.737876	-1.08062	-0.395137	0.000167702	0.0219689	Cofactors and Vitamins	Tocopherol Metabolism
1-pentadecanoylglycerophosphocholine-15-0-	6.06587e-05	0.742974	0.396558	1.08939	0.000181976	0.0240208	Lipid	Lysolipid
cis-4-decenoyl-carnitine	6.12614e-05	0.842193	0.448978	1.23541	0.000182402	0.0242595	Lipid	Fatty Acid Metabolism(Acyl Carnitine)
isobutyrylcarnitine	6.74371e-05	-0.907997	-1.33523	-0.480768	0.000198824	0.0267051	Amino Acid	Leucine, Isoleucine and Valine Metabolism
indolelactate	6.77808e-05	-0.804708	-1.18347	-0.42595	0.000198824	0.0268412	Amino Acid	Tryptophan Metabolism
acetylphosphate	7.02459e-05	-0.369283	-0.543512	-0.195055	0.000204539	0.0278174	Energy	Oxidative Phosphorylation
uridine	7.99692e-05	-0.455207	-0.671857	-0.238556	0.000231152	0.0316678	Nucleotide	Pyrimidine Metabolism, Uracil containing
methylphosphate	8.42639e-05	-0.462986	-0.684125	-0.241848	0.000241801	0.0333685	Nucleotide	Purine and Pyrimidine Metabolism
2-arachidonoylglycerophosphocholine*	8.97714e-05	0.807775	0.421033	1.19452	0.000255752	0.0355495	Lipid	Lysolipid
isovalerylcarnitine	9.0865e-05	-0.759023	-1.12343	-0.394611	0.000256811	0.0359825	Amino Acid	Leucine, Isoleucine and Valine Metabolism
2-hydroxybutyrate (AHB)	9.14403e-05	-0.880859	-1.30395	-0.45777	0.000256811	0.0362103	Amino Acid	Methionine, Cysteine, SAM and Taurine Metabolism
caprylate (8:0)	0.000117082	0.495408	0.253324	0.737491	0.00032651	0.0463645	Lipid	Medium Chain Fatty Acid
X-04499	0.000169112	-0.648776	-0.973938	-0.323615	0.00046831	0.0669684	Amino acid	Butanoate metabolism
X-09706	0.000200932	-0.443981	-0.669375	-0.218588	0.000552564	0.0795692
urate	0.000217222	-0.30047	-0.453992	-0.146947	0.00059324	0.0860198	Nucleotide	Purine Metabolism, (Hypo)Xanthine/Inosine containing
cyclo-phe-phe-	0.000228929	-2.05842	-3.09332	-1.02351	0.000620931	0.0906559	Peptide	Dipeptide
X-17175	0.000245236	-2.45578	-3.69031	-1.22125	0.000660635	0.0971134
threitol	0.000283037	-0.742965	-1.13058	-0.355349	0.000757314	0.112082	Carbohydrate	Pentose Metabolism
pseudouridine	0.000317591	-0.461172	-0.703961	-0.218383	0.000844067	0.125766	Nucleotide	Pyrimidine Metabolism, Uracil containing
aspartylphenylalanine	0.00033908	-4.47803	-6.81098	-2.14509	0.000895171	0.134276	Peptide	Dipeptide
X-11400	0.000384475	-2.26628	-3.46595	-1.06662	0.00100829	0.152252
X-13215	0.000432589	-0.432199	-0.66526	-0.199139	0.00112701	0.171305
X-17138	0.000470419	0.93299	0.427399	1.43858	0.00121756	0.186286
tryptophan	0.000517543	0.279056	0.12617	0.431943	0.00133083	0.204947	Amino Acid	Tryptophan Metabolism
X-16394	0.000570929	-0.668527	-1.03736	-0.299698	0.00145863	0.226088
2-myristoylglycerophosphocholine-	0.000576025	0.900624	0.403367	1.39788	0.00146222	0.228106	Lipid	Lysolipid
X-11861	0.000586046	0.314976	0.140812	0.48914	0.00147818	0.232074
docosapentaenoate (n3 DPA; 22:5n3)	0.000593043	0.71106	0.316956	1.10516	0.00148636	0.234845	Lipid	Polyunsaturated Fatty Acid (n3 and n6)
X-16595	0.000692517	0.547257	0.240818	0.853695	0.00172099	0.274237
hexadecanedioate	0.00069535	-0.857778	-1.33981	-0.37575	0.00172099	0.275359	Lipid	Fatty Acid, Dicarboxylate
10-heptaadecenoate (17:1n7)	0.000702265	0.86979	0.380999	1.35858	0.00172682	0.278097	Lipid	Long Chain Fatty Acid
X-11593	0.000706425	-0.512398	-0.80024	-0.224556	0.00172682	0.279744	Cofactors and vitamins	Ascorbate and aldarate metabolism
X-12798	0.000752398	0.697857	0.305264	1.09045	0.00182791	0.297949
hexanoylcarnitine	0.000758655	-0.649751	-1.01707	-0.282433	0.00183187	0.300427	Lipid	Fatty Acid Metabolism(Acyl Carnitine)
margarate (17:0)	0.00081181	0.621739	0.267525	0.975953	0.00194834	0.321477	Lipid	Long Chain Fatty Acid
X-11378	0.000834338	0.730946	0.313827	1.14806	0.00199027	0.330398
alpha-hydroxyisovalerate	0.00083933	-0.928394	-1.4589	-0.397889	0.00199027	0.332375	Amino Acid	Leucine, Isoleucine and Valine Metabolism
betaine	0.000963704	0.336909	0.141958	0.53186	0.00225884	0.381627	Amino Acid	Glycine, Serine and Threonine Metabolism
carnitine	0.000963999	-0.218126	-0.344347	-0.0919045	0.00225884	0.381744	Lipid	Carnitine Metabolism
X-11880	0.00109951	0.648091	0.268463	1.02772	0.0025612	0.435404
X-11204	0.00122684	0.487958	0.199368	0.776548	0.00284111	0.48583
asparagine	0.001291	-0.586796	-0.93579	-0.237803	0.0029723	0.511235	Amino Acid	Alanine and Aspartate Metabolism
1-palmitoylglycerol (1-monopalmitin)	0.00143074	0.735229	0.293589	1.17687	0.00327498	0.566571	Lipid	Monoacylglycerol
X-10510	0.00155991	-0.477035	-0.765827	-0.188243	0.00355013	0.617723
undecanoate (11:0)	0.00173047	0.317591	0.123389	0.511792	0.00391582	0.685268	Lipid	Medium Chain Fatty Acid
andro steroid monosulfate 2*	0.00193322	0.843035	0.32119	1.36488	0.00434975	0.765556	Lipid	Steroid
serotonin (5HT)	0.00206555	-0.953267	-1.54366	-0.362876	0.00462122	0.817956	Amino Acid	Tryptophan Metabolism
alpha-ketoglutarate	0.00215943	-1.3715	-2.22653	-0.516476	0.00480413	0.855135	Energy	TCA Cycle
X-09789	0.00218493	0.957112	0.357293	1.55693	0.0048337	0.865232
X-17179	0.0022065	-3.48121	-5.64215	-1.32026	0.0048543	0.873774
dodecanedioate	0.00226658	-0.488465	-0.795765	-0.181166	0.00495894	0.897568	Lipid	Fatty Acid, Dicarboxylate
1-eicosatrienoylglycerophosphocholine*20-3-	0.00230079	0.724941	0.268291	1.18159	0.00500612	0.911113	Lipid	Lysolipid
X-13619	0.00236711	-0.204568	-0.333816	-0.0753201	0.00512227	0.937376
3-hydroxyisobutyrate	0.00244293	-0.475945	-0.777837	-0.174052	0.0052439	0.967399	Amino Acid	Leucine, Isoleucine and Valine Metabolism
dehydroisoandrosterone sulfate (DHEA-S)	0.0024498	0.997851	0.364723	1.63098	0.0052439	0.970121	Lipid	Steroid
1-palmitoylglycerophosphoethanolamine	0.00252466	0.478267	0.173835	0.782699	0.00537507	0.999764	Lipid	Lysolipid
adrenate (22:4n6)	0.00254686	0.482843	0.175297	0.790389	0.00539334	1.00856	Lipid	Polyunsaturated Fatty Acid (n3 and n6)
oleate (18:1n9)	0.00267304	0.778247	0.279817	1.27668	0.00563045	1.05853	Lipid	Long Chain Fatty Acid
X-17299	0.00306335	-0.452907	-0.747329	-0.158486	0.00641844	1.21309
X-16943	0.00314428	0.383004	0.133506	0.632501	0.00655335	1.24514
epiandrosterone sulfate	0.00324582	1.09927	0.381047	1.8175	0.00672956	1.28535	Lipid	Steroid
DSGEGDFXAEGGGVR-	0.00338573	-3.15389	-5.21247	-1.09531	0.00698306	1.34075	Peptide	Fibrinogen Cleavage Peptide
laurate (12:0)	0.00354572	0.348513	0.118209	0.578817	0.00727516	1.40411	Lipid	Medium Chain Fatty Acid
ascorbate (Vitamin C)	0.00402563	-2.92768	-4.87034	-0.985008	0.00821727	1.59415	Cofactors and Vitamins	Ascorbate and Aldarate Metabolism
myristoleate (14:1n5)	0.00414445	0.752211	0.246109	1.25831	0.00841641	1.6412	Lipid	Long Chain Fatty Acid
X-16651	0.00426648	-0.889669	-1.48694	-0.292397	0.00862004	1.68953
tryptophan-betaine-	0.0045729	1.11004	0.354799	1.86528	0.00919223	1.81087	Amino Acid	Tryptophan Metabolism
4-acetamidobutanoate	0.00502	-0.348904	-0.589079	-0.108729	0.01004	1.98792	Amino Acid	Polyamine Metabolism
cortisone	0.00527154	0.327587	0.101048	0.554127	0.0104901	2.08753	Lipid	Steroid
indoleacetate	0.00624926	0.606437	0.177472	1.0354	0.0123735	2.47471	Amino Acid	Tryptophan Metabolism
pyroglutamine*	0.00696858	-0.548351	-0.941695	-0.155008	0.0137291	2.75956	Amino Acid	Glutamate Metabolism
lysine	0.00731641	0.231465	0.0643709	0.398559	0.0143431	2.8973	Amino Acid	Lysine Metabolism
1-docosahexaenoylglycerophosphocholine-22-6n3-	0.0077127	-0.55365	-0.955905	-0.151396	0.0150455	3.05423	Lipid	Lysolipid
5-dodecenoate (12:1n7)	0.00783837	0.574209	0.156041	0.992377	0.0152157	3.10399	Lipid	Medium Chain Fatty Acid
X-12092	0.00794025	-0.546485	-0.945221	-0.147748	0.0153382	3.14434
X-11497	0.00846746	-0.344691	-0.598335	-0.0910477	0.0162773	3.35312
leucylalanine	0.00924266	-0.588367	-1.0245	-0.152239	0.0176816	3.66009	Peptide	Dipeptide
tyrosine	0.00981401	0.221899	0.0552018	0.388596	0.0186844	3.88635	Amino Acid	Phenylalanine and Tyrosine Metabolism
X-11820	0.010473	-0.866392	-1.52263	-0.210151	0.0198436	4.14731
N6-acetyllysine	0.0118047	-0.276256	-0.489291	-0.0632203	0.0222603	4.67465	Amino Acid	Lysine Metabolism
urea	0.0119201	-0.357965	-0.63448	-0.08145	0.0223714	4.72037	Amino Acid	Urea cycle; Arginine and Proline Metabolism
X-05907	0.0120373	0.384085	0.087131	0.68104	0.0224848	4.76678
21-hydroxypregnenolone disulfate	0.0127892	0.483604	0.106327	0.86088	0.023777	5.06451	Lipid	Steroid
X-12051	0.0133837	0.899314	0.192728	1.6059	0.0247661	5.29995
myristate (14:0)	0.013736	0.437682	0.0923566	0.783007	0.0252998	5.43946	Lipid	Long Chain Fatty Acid
X-16480	0.014222	0.643777	0.133203	1.15435	0.0260736	5.63191
palmitoyl-sphingomyelin	0.0146045	-0.237518	-0.426639	-0.0483962	0.0266515	5.78336	Lipid	Sphingolipid Metabolism
X-16128	0.014826	-1.75298	-3.1459	-0.360069	0.0269316	5.87108
deoxycarnitine	0.0180161	-0.173452	-0.316268	-0.0306358	0.0325771	7.13439	Lipid	Carnitine Metabolism
decanoylcarnitine	0.0182686	-0.602214	-1.09919	-0.105238	0.0328834	7.23436	Lipid	Fatty Acid Metabolism(Acyl Carnitine)
X-11299	0.0184298	1.1164	0.194216	2.03858	0.0330235	7.29819
cystine	0.0191816	-0.521149	-0.954575	-0.0877224	0.0342158	7.59592	Amino Acid	Methionine, Cysteine, SAM and Taurine Metabolism
X-13497	0.0193444	0.388837	0.0649664	0.712708	0.0343516	7.6604
dimethylarginine (SDMA + ADMA)	0.0196734	-0.268307	-0.492454	-0.0441604	0.0347798	7.79067	Amino Acid	Urea cycle; Arginine and Proline Metabolism
dimethylglycine	0.0198405	-0.305047	-0.560248	-0.0498471	0.0349193	7.85685	Amino Acid	Glycine, Serine and Threonine Metabolism
X-11550	0.0209292	0.185657	0.0289588	0.342355	0.0366724	8.28796
inositol 1-phosphate (I1P)	0.0226418	0.330596	0.0477276	0.613464	0.0394984	8.96615	Lipid	Inositol Metabolism
palmitate-methyl-ester	0.0242488	0.315929	0.0423971	0.589461	0.0421163	9.60252	Lipid	Fatty Acid, Methyl Ester
X-12850	0.0268222	-0.839828	-1.58027	-0.0993817	0.0463825	10.6216
3-dehydrocarnitine*	0.027017	-0.259207	-0.488084	-0.0303311	0.0465163	10.6987	Lipid	Carnitine Metabolism
caprate (10:0)	0.0278095	0.296745	0.0333291	0.560161	0.0476734	11.0125	Lipid	Medium Chain Fatty Acid
S-methylcysteine	0.0288814	0.305053	0.0323558	0.57775	0.0492976	11.437	Amino Acid	Methionine, Cysteine, SAM and Taurine Metabolism
X-17147	0.0290997	-0.391953	-0.742792	-0.0411149	0.049457	11.5235
biliverdin	0.0292473	0.488219	0.0510301	0.925407	0.0494954	11.5819	Cofactors and Vitamins	Hemoglobin and Porphyrin Metabolism
erythronate*	0.033222	-0.310168	-0.59494	-0.0253955	0.0559826	13.1559	Carbohydrate	Aminosugar Metabolism
isoleucine	0.0334615	0.162643	0.0131072	0.312179	0.0561472	13.2507	Amino Acid	Leucine, Isoleucine and Valine Metabolism
N-acetylmethionine	0.0337287	-0.867125	-1.66471	-0.0695445	0.0563568	13.3566	Amino Acid	Methionine, Cysteine, SAM and Taurine Metabolism
gamma-glutamyltyrosine	0.0342577	0.255597	0.0195282	0.491665	0.0570002	13.5661	Peptide	Gamma-glutamyl Amino Acid
X-02973	0.0347789	0.123244	0.0090761	0.237412	0.0576252	13.7724
X-12095	0.0364863	-0.516995	-1.00037	-0.0336192	0.0602025	14.4486	Nucleotide	NAD metabolism
2-arachidonoylglycerophosphoethanolamine-	0.0380237	-0.460014	-0.893824	-0.0262043	0.0624788	15.0574	Lipid	Lysolipid
X-10266	0.0394905	0.374226	0.018561	0.72989	0.0646208	15.6382
X-11564	0.0397161	-0.229485	-0.447869	-0.0111006	0.0646875	15.7276
pipecolate	0.039858	-0.513122	-1.00178	-0.0244602	0.0646875	15.7838	Amino Acid	Lysine Metabolism
glutarylcarnitine (C5)	0.0409701	-0.264979	-0.518767	-0.0111919	0.0662211	16.2242	Amino Acid	Lysine Metabolism
X-11429	0.0420582	-0.272642	-0.535219	-0.0100652	0.0675464	16.655
3-methoxytyrosine	0.0421312	-0.24819	-0.487258	-0.00912241	0.0675464	16.684	Amino Acid	Phenylalanine and Tyrosine Metabolism
X-12776	0.0463732	0.119036	0.00196854	0.236103	0.0740476	18.3638
X-11327	0.0476402	0.244855	0.00262019	0.487089	0.0757651	18.8655
X-11542	0.0484348	0.182206	0.00128885	0.363122	0.0767208	19.1802
X-06227	0.0490381	0.239219	0.00103732	0.477401	0.0773669	19.4191
X-11538	0.0522744	-0.350696	-0.704939	0.00354627	0.0821455	20.7007
X-11533	0.0593859	0.105188	-0.00428152	0.214658	0.0929518	23.5168
X-12038	0.0608424	0.137	-0.00642475	0.280425	0.0948566	24.0936
10-nonadecenoate (19:1n9)	0.0628078	0.586964	-0.0322147	1.20614	0.0973555	24.8719	Lipid	Long Chain Fatty Acid
glycochenodeoxycholate	0.0629369	-0.686753	-1.41156	0.0380559	0.0973555	24.923	Lipid	Primary Bile Acid Metabolism
X-16103	0.0652394	0.121258	-0.00786562	0.250381	0.100525	25.8348
phosphate	0.0675245	-0.170796	-0.354237	0.0126447	0.103642	26.7397	Energy	Oxidative Phosphorylation
X-11476	0.0702778	0.203204	-0.0173584	0.423767	0.107342	27.83
tetradecanedioate	0.0704772	-0.445801	-0.929978	0.0383766	0.107342	27.909	Lipid	Fatty Acid, Dicarboxylate
X-08402	0.071231	-0.284927	-0.595165	0.0253117	0.108075	28.2075
pyridoxate	0.0731907	0.455159	-0.0439025	0.95422	0.110624	28.9835	Cofactors and Vitamins	Vitamin B6 Metabolism
X-17357	0.0768798	0.273417	-0.0304316	0.577265	0.115758	30.4444
fucose	0.0822638	-0.280926	-0.59873	0.0368772	0.123396	32.5765	Carbohydrate	Pentose Metabolism
1-oleoylglycerophosphoethanolamine	0.0827248	0.330127	-0.0439096	0.704163	0.123619	32.759	Lipid	Lysolipid
glycocholate	0.0831869	-0.747899	-1.59665	0.100855	0.123842	32.942	Lipid	Primary Bile Acid Metabolism
X-06906	0.0839688	-0.230843	-0.493506	0.0318206	0.124538	33.2516
X-02249	0.08435	0.378858	-0.0527047	0.810421	0.124636	33.4026
erucamide	0.0853624	0.597437	-0.0860336	1.28091	0.125664	33.8035	Lipid	Fatty Acid, Amide
N-acetyl-beta-alanine	0.0890783	-0.294026	-0.634162	0.0461103	0.130648	35.275	Nucleotide	Pyrimidine Metabolism, Uracil containing
X-11491	0.0949796	-0.466226	-1.01566	0.0832056	0.138387	37.6119
allantoin	0.0950537	0.468945	-0.0837853	1.02167	0.138387	37.6413	Nucleotide	Purine Metabolism, (Hypo)Xanthine/Inosine containing
X-13435	0.0955678	0.308691	-0.055819	0.673202	0.138626	37.8449
mannitol	0.0960394	-0.962925	-2.10148	0.175628	0.138801	38.0316	Carbohydrate	Fructose, Mannose and Galactose Metabolism
X-06351	0.0970716	-0.26808	-0.586099	0.0499396	0.139783	38.4404
lactate	0.106769	-0.25586	-0.568176	0.0564569	0.15319	42.2803	Carbohydrate	Glycolysis, Gluconeogenesis, and Pyruvate Metabolism
N2,N2-dimethylguanosine	0.109623	-0.253608	-0.566014	0.0587972	0.156718	43.4108	Nucleotide	Purine Metabolism, Guanine containing
trans-4-hydroxyproline	0.116725	0.275494	-0.0704445	0.621432	0.16627	46.2229	Amino Acid	Urea cycle; Arginine and Proline Metabolism
X-16986	0.119529	-0.198274	-0.449226	0.0526772	0.169654	47.3334
X-12846	0.122244	0.319661	-0.0884284	0.72775	0.172888	48.4088
octanoylcarnitine	0.128589	-0.331632	-0.761721	0.0984565	0.181215	50.9213	Lipid	Fatty Acid Metabolism(Acyl Carnitine)
1-arachidonoylglycerophosphoinositol-	0.130803	-0.255333	-0.588475	0.0778089	0.183681	51.7979	Lipid	Lysolipid
pregn-steroid-monosulfate-	0.133594	0.327786	-0.103037	0.758609	0.186937	52.9031	Lipid	Steroid
X-11541	0.135064	0.313578	-0.100233	0.72739	0.188329	53.4853
X-09286	0.140942	0.165231	-0.0561062	0.386568	0.195835	55.8131
X-16940	0.149026	0.611108	-0.225364	1.44758	0.206007	59.0145
X-14473	0.149303	0.382273	-0.1412	0.905745	0.206007	59.1239
ADpSGEGDFXAEGGGVR-	0.154144	-2.00535	-4.79731	0.786601	0.211948	61.0411	Peptide	Fibrinogen Cleavage Peptide
X-12696	0.155658	0.179918	-0.0702197	0.430057	0.213148	61.6405
X-11372	0.156093	0.272684	-0.106634	0.652003	0.213148	61.8128
acetylcarnitine	0.162223	-0.185389	-0.44715	0.0763722	0.220758	64.2405	Lipid	Fatty Acid Metabolism(Acyl Carnitine)
fumarate	0.168173	-0.215714	-0.52467	0.0932427	0.22807	66.5966	Energy	TCA Cycle
X-11440	0.184159	0.317652	-0.154784	0.790087	0.248897	72.9269
X-16397	0.185377	-0.208478	-0.520302	0.103346	0.249691	73.4092
X-04498	0.188291	-0.207267	-0.518474	0.103941	0.252757	74.5633
X-11334	0.1917	0.170252	-0.0874094	0.427913	0.256463	75.9131
phenylalanylserine	0.198115	-0.449204	-1.14113	0.242726	0.264153	78.4534	Peptide	Dipeptide
X-16206	0.199601	0.0481496	-0.0260278	0.122327	0.264647	79.0421
X-11444	0.199822	0.248342	-0.134434	0.631119	0.264647	79.1295
X-03002	0.200802	-0.375922	-0.957264	0.205421	0.264848	79.5178
arabitol	0.201587	-0.170762	-0.434946	0.0934216	0.264848	79.8286	Carbohydrate	Pentose Metabolism
glycolithocholate sulfate*	0.20198	0.490736	-0.269234	1.25071	0.264848	79.9842	Lipid	Secondary Bile Acid Metabolism
X-11412	0.208134	0.137639	-0.0784902	0.353768	0.272017	82.4212
creatinine	0.209358	-0.108813	-0.280103	0.0624756	0.272716	82.9057	Amino Acid	Creatine Metabolism
3-hydroxyoctanoate	0.215873	-0.220771	-0.573781	0.132239	0.280281	85.4857	Lipid	Fatty Acid, Monohydroxy
cholate	0.22082	-0.552688	-1.44706	0.341685	0.285767	87.4446	Lipid	Primary Bile Acid Metabolism
X-03094	0.226331	0.136215	-0.086414	0.358845	0.291945	89.6273
X-11818	0.2309	0.17429	-0.113488	0.462069	0.296871	91.4362
X-12680	0.248134	0.14547	-0.104082	0.395023	0.317996	98.2609
phenylacetylglutamine	0.259591	-0.288072	-0.793572	0.217429	0.331606	102.798	Amino Acid	Phenylalanine and Tyrosine Metabolism
valine	0.264992	0.0700702	-0.0542996	0.19444	0.337417	104.937	Amino Acid	Leucine, Isoleucine and Valine Metabolism
malate	0.27025	-0.244561	-0.68348	0.194358	0.342029	107.019	Energy	TCA Cycle
X-12101	0.2709	0.21202	-0.169937	0.593977	0.342029	107.276
X-17409	0.271205	0.0693768	-0.055421	0.194175	0.342029	107.397
glycocholenate-sulfate-	0.273231	0.226519	-0.182693	0.63573	0.342699	108.199	Lipid	Secondary Bile Acid Metabolism
13-methylmyristic acid	0.273467	-0.134133	-0.3765	0.108233	0.342699	108.293	Lipid	Fatty Acid, Branched
eicosenoate (20:1n9 or 11)	0.282597	0.277806	-0.233875	0.789487	0.352246	111.909	Lipid	Long Chain Fatty Acid
taurolithocholate 3-sulfate	0.282864	-0.437379	-1.24475	0.369989	0.352246	112.014	Lipid	Secondary Bile Acid Metabolism
ornithine	0.288172	-0.137526	-0.39384	0.118788	0.35773	114.116	Amino Acid	Urea cycle; Arginine and Proline Metabolism
X-16653	0.291938	0.220704	-0.19401	0.635418	0.361274	115.608
indolepropionate	0.300619	0.202843	-0.185218	0.590905	0.370049	119.045	Amino Acid	Tryptophan Metabolism
4-androsten-3beta,17beta-diol disulfate 1*	0.300899	0.421095	-0.384735	1.22693	0.370049	119.156	Lipid	Steroid
1-arachidonoylglycerophosphoethanolamine*	0.305182	-0.214944	-0.629962	0.200073	0.374155	120.852	Lipid	Lysolipid
N-alpha-acetylornithine	0.330785	-0.172689	-0.524481	0.179104	0.404293	130.991	Amino Acid	Urea cycle; Arginine and Proline Metabolism
X-12775	0.351046	-0.670081	-2.10282	0.762655	0.427563	139.014
xylonate	0.351983	-0.188984	-0.591374	0.213406	0.427563	139.385	Carbohydrate	Pentose Metabolism
X-13457	0.362891	-0.0921893	-0.293048	0.10867	0.439464	143.705
3-hydroxybutyrate (BHBA)	0.374032	0.422585	-0.519465	1.36464	0.451576	148.117	Lipid	Ketone Bodies
X-06126	0.375455	0.281915	-0.348746	0.912577	0.451915	148.68
oleoylcarnitine	0.37714	-0.194091	-0.629611	0.241429	0.452569	149.348	Lipid	Fatty Acid Metabolism(Acyl Carnitine)
mannose	0.386405	0.143297	-0.184602	0.471196	0.462285	153.016	Carbohydrate	Fructose, Mannose and Galactose Metabolism
X-04618	0.392405	-0.209896	-0.696856	0.277065	0.46805	155.393
pregnen-diol-disulfate-	0.398517	0.232493	-0.313552	0.778538	0.473912	157.813	Lipid	Steroid
X-14588	0.410329	0.0437613	-0.0616131	0.149136	0.486498	162.49
1-docosapentaenoylglycerophosphocholine-22-5n3-	0.414483	0.184347	-0.264109	0.632804	0.489956	164.135	Lipid	Lysolipid
p-cresol sulfate	0.442031	0.324454	-0.512506	1.16141	0.520966	175.044	Amino Acid	Phenylalanine and Tyrosine Metabolism
2-linoleoylglycerophosphoethanolamine-	0.448035	-0.183278	-0.663103	0.296547	0.526474	177.422	Lipid	Lysolipid
taurocholenate-sulfate-	0.450156	-0.244983	-0.888848	0.398881	0.527402	178.262	Lipid	Secondary Bile Acid Metabolism
proline	0.459795	0.0594586	-0.100085	0.219002	0.537106	182.079	Amino Acid	Urea cycle; Arginine and Proline Metabolism
X-12244	0.47506	-0.0860292	-0.325127	0.153069	0.553305	188.124
X-11530	0.488958	-0.211787	-0.820701	0.397126	0.567822	193.627
aspartate	0.490905	0.14262	-0.268123	0.553362	0.568416	194.398	Amino Acid	Alanine and Aspartate Metabolism
5alpha-androstan-3beta,17beta-diol disulfate	0.495086	0.257679	-0.492863	1.00822	0.571586	196.054	Lipid	Steroid
X-11470	0.50605	0.109854	-0.218165	0.437873	0.580087	200.396
methionine	0.506592	0.0614281	-0.12209	0.244946	0.580087	200.61	Amino Acid	Methionine, Cysteine, SAM and Taurine Metabolism
gamma-glutamylalanine	0.506844	0.0919661	-0.182949	0.366881	0.580087	200.71	Peptide	Gamma-glutamyl Amino Acid
X-08766	0.515649	0.0977276	-0.200693	0.396148	0.588464	204.197
creatine	0.51945	0.098239	-0.204375	0.400853	0.591098	205.702	Amino Acid	Creatine Metabolism
3-hydroxy-2-ethylpropionate	0.523634	-0.118261	-0.486671	0.25015	0.594152	207.359	Amino Acid	Leucine, Isoleucine and Valine Metabolism
X-11438	0.526399	0.136923	-0.291986	0.565833	0.595583	208.454
X-11423	0.539519	-0.0742547	-0.314538	0.166029	0.608688	213.65
docosahexaenoate (DHA; 22:6n3)	0.54485	-0.0992791	-0.424699	0.226141	0.612956	215.761	Lipid	Polyunsaturated Fatty Acid (n3 and n6)
X-12206	0.553157	0.0970621	-0.228111	0.422236	0.620539	219.05
X-11342	0.5565	-0.147371	-0.645395	0.350652	0.622525	220.374
X-04272	0.561891	-0.0508185	-0.224789	0.123152	0.624905	222.509
X-11875	0.562112	-0.11735	-0.519472	0.284771	0.624905	222.596
cortisol	0.563361	-0.110996	-0.49227	0.270278	0.624905	223.091	Lipid	Steroid
X-12734	0.571367	0.185914	-0.467984	0.839812	0.632015	226.261
X-11529	0.586933	0.194862	-0.517316	0.907039	0.646332	232.426
nicotinamide	0.587575	-0.121017	-0.564429	0.322394	0.646332	232.68	Cofactors and Vitamins	Nicotinate and Nicotinamide Metabolism
glycoursodeoxycholate	0.600249	-0.188386	-0.902231	0.525459	0.658444	237.698	Lipid	Secondary Bile Acid Metabolism
phenol sulfate	0.613638	0.143798	-0.4217	0.709296	0.671273	243.001	Amino Acid	Phenylalanine and Tyrosine Metabolism
X-12405	0.617565	-0.0951296	-0.474159	0.2839	0.673708	244.556
X-11787	0.627836	-0.0387662	-0.197554	0.120021	0.68303	248.623
stearoylcarnitine	0.640903	-0.0716319	-0.376711	0.233448	0.695336	253.798	Lipid	Fatty Acid Metabolism(Acyl Carnitine)
octadecanedioate	0.664915	-0.0876042	-0.489358	0.31415	0.719417	263.307	Lipid	Fatty Acid, Dicarboxylate
arabinose	0.670595	-0.0853312	-0.484014	0.313352	0.723585	265.556	Carbohydrate	Pentose Metabolism
X-13429	0.68553	-0.139939	-0.827694	0.547817	0.735925	271.47
1-linoleoylglycerophosphoethanolamine*	0.685749	0.0935748	-0.365743	0.552892	0.735925	271.556	Lipid	Lysolipid
X-11390	0.692623	0.140333	-0.565061	0.845727	0.741294	274.279
X-14400	0.713707	0.0495794	-0.219389	0.318548	0.761801	282.628
succinylcarnitine	0.730792	-0.0410989	-0.278741	0.196543	0.77794	289.394	Energy	TCA Cycle
X-11795	0.74576	0.0696417	-0.35705	0.496334	0.791745	295.321
pentadecanoate (15:0)	0.750868	0.0599967	-0.31541	0.435403	0.794719	297.344	Lipid	Long Chain Fatty Acid
N-acetylglycine	0.752575	0.0699087	-0.370642	0.510459	0.794719	298.02	Amino Acid	Glycine, Serine and Threonine Metabolism
17-methylstearate	0.760578	-0.0692418	-0.521046	0.382563	0.801035	301.189	Lipid	Fatty Acid, Branched
X-04507	0.763329	-0.0800152	-0.608265	0.448234	0.8018	302.278
3-indoxyl sulfate	0.78498	0.0546486	-0.343305	0.452602	0.82236	310.852	Amino Acid	Tryptophan Metabolism
2-aminobutyrate	0.799835	0.0319734	-0.218566	0.282513	0.833659	316.735	Amino Acid	Methionine, Cysteine, SAM and Taurine Metabolism
nonadecanoate (19:0)	0.799976	0.03933	-0.269202	0.347862	0.833659	316.791	Lipid	Long Chain Fatty Acid
2-hydroxyglutarate	0.808078	-0.0479676	-0.440329	0.344394	0.839892	319.999	Lipid	Fatty Acid, Dicarboxylate
3-hydroxydecanoate	0.838441	-0.0386296	-0.416077	0.338818	0.869169	332.023	Lipid	Fatty Acid, Monohydroxy
X-11437	0.861271	-0.113053	-1.40989	1.18378	0.890505	341.063
fructose	0.870525	-0.0395422	-0.521626	0.442541	0.894821	344.728	Carbohydrate	Fructose, Mannose and Galactose Metabolism
X-06350	0.872067	-0.0276186	-0.369416	0.314179	0.894821	345.339
X-12771	0.872225	-0.0349295	-0.467498	0.397639	0.894821	345.401
1,5-anhydroglucitol (1,5-AG)	0.897857	-0.0289064	-0.47639	0.418578	0.918738	355.551	Carbohydrate	Glycolysis, Gluconeogenesis, and Pyruvate Metabolism
glucose	0.91775	-0.0145556	-0.294657	0.265546	0.936672	363.429	Carbohydrate	Glycolysis, Gluconeogenesis, and Pyruvate Metabolism
glycerate	0.941153	0.0126492	-0.327872	0.353171	0.958089	372.697	Carbohydrate	Glycolysis, Gluconeogenesis, and Pyruvate Metabolism
X-16209	0.94792	0.00482939	-0.142162	0.151821	0.962503	375.376
citrate	0.958667	-0.00587514	-0.231161	0.219411	0.970926	379.632	Energy	TCA Cycle
15-methylpalmitate-isobar-with-2-methylpalmitate-	0.965874	-0.00708242	-0.336198	0.322033	0.973495	382.486	Lipid	Fatty Acid, Branched
1-oleoylglycerol (1-monoolein)	0.96612	0.0132655	-0.607397	0.633927	0.973495	382.583	Lipid	Monoacylglycerol
X-03003	0.975514	0.0059068	-0.376708	0.388522	0.980466	386.304
X-16938	0.983433	-0.00262926	-0.254661	0.249403	0.985923	389.44
palmitoylcarnitine	0.994896	-0.00118761	-0.370262	0.367887	0.994896	393.979	Lipid	Fatty Acid Metabolism(Acyl Carnitine)

### Sheet: Table S4
gene	WCM-ρ	WCM-pval	Cell lines-ρ	Cell lines-pval	TCGA-ρ	TCGA-pval		Spearman correlation ρ values were calculated in R using DESEQ2 normalized counts as inputs for the 3 datasets
ACADM	0.168143	0.135805	0.398719	0.00530031	0.168143	0.135805		In bold = MYC target genes
ACAT2	-0.161252	0.152766	0.156644	0.286703	-0.161252	0.152766		Category=nucleotides
ACLY	0.260924	0.0196515	0.530178	0.000134467	0.260924	0.0196515		Category=aminoacids
ADSL	0.373746	0.000693198	0.199848	0.172769	0.373746	0.000693198
AGL	0.0821378	0.468084	0.141446	0.336474	0.0821378	0.468084
AHCY	0.468284	1.50168e-05	0.214937	0.142074	0.468284	1.50168e-05		WCM dataset n=80
ALDH9A1	-0.334013	0.00258373	0.1599	0.276704	-0.334013	0.00258373		Celllines dataset n=31
ALDOA	-0.242663	0.0303366	-0.191164	0.192491	-0.242663	0.0303366		TCGA dataset n=48
ALOX5	0.356071	0.00126941	0.24848	0.0886666	0.356071	0.00126941
AMPD2	0.355016	0.00131475	0.236974	0.10484	0.355016	0.00131475
APRT	0.0930145	0.41108	-0.14036	0.340225	0.0930145	0.41108
ASNS	0.107689	0.340985	0.234368	0.108801	0.107689	0.340985
ATP5A1	0.206704	0.0659368	0.298198	0.0399387	0.206704	0.0659368
ATP5B	0.189873	0.0916193	0.282458	0.0520987	0.189873	0.0916193
ATP6V1A	-0.310619	0.00521478	-0.113765	0.440144	-0.310619	0.00521478
ATP6V1B2	-0.182677	0.104775	-0.0413591	0.779617	-0.182677	0.104775
BCAT1	-0.0532349	0.638434	0.315892	0.0291713	-0.0532349	0.638434
CAD	0.58481	2.33079e-08	0.687147	2.23893e-07	0.58481	2.33079e-08
CBS	-0.255415	0.0224671	-0.1256	0.394979	-0.255415	0.0224671
CD38	-0.0708626	0.531461	0.0644811	0.66236	-0.0708626	0.531461
CPOX	0.125668	0.266093	0.380808	0.00793609	0.125668	0.266093
CTPS1	0.415143	0.000147344	0.43693	0.00208704	0.415143	0.000147344
CTPS2	-0.0200422	0.859696	-0.064264	0.663429	-0.0200422	0.859696
DCK	0.0424988	0.707636	0.110508	0.453412	0.0424988	0.707636
DCXR	-0.060947	0.590531	-0.285063	0.0498998	-0.060947	0.590531
DLST	0.0817862	0.469996	0.326314	0.0240545	0.0817862	0.469996
ENO3	0.288889	0.00956806	0.190729	0.193518	0.288889	0.00956806
EPRS	0.272644	0.0146541	0.382545	0.00763823	0.272644	0.0146541
FUK	-0.118097	0.296149	-0.178137	0.22502	-0.118097	0.296149
G6PD	-0.196132	0.0812731	-0.151433	0.30319	-0.196132	0.0812731
GANAB	0.119714	0.289547	0.228289	0.118491	0.119714	0.289547
GAPDH	-0.0611346	0.589386	0.00466782	0.975074	-0.0611346	0.589386
GAPDHS	0.10365	0.360218	0.0309332	0.834673	0.10365	0.360218
GART	0.442171	4.8194e-05	0.584564	1.87569e-05	0.442171	4.8194e-05
GBE1	-0.116221	0.303926	-0.0135693	0.927071	-0.116221	0.303926
GFPT1	-0.229794	0.0405273	0.0988927	0.502482	-0.229794	0.0405273
GGPS1	-0.155087	0.169242	-0.373643	0.00927437	-0.155087	0.169242
GLUD1	0.141772	0.209237	0.57056	3.20778e-05	0.141772	0.209237
GLUD2	0.395312	0.000316812	0.259553	0.0750199	0.395312	0.000316812
GMDS	-0.186826	0.0970209	0.0100955	0.945783	-0.186826	0.0970209
GMPS	0.287787	0.00985593	0.387538	0.00683549	0.287787	0.00985593
HEXA	-0.28699	0.0100689	-0.0395137	0.789231	-0.28699	0.0100689
HK2	0.170534	0.130268	0.490664	0.00046968	0.170534	0.130268
HMGCS1	0.0653071	0.564191	0.407186	0.00434816	0.0653071	0.564191
HPRT1	-0.0561416	0.620189	-0.0290925	0.844072	-0.0561416	0.620189
IMPDH1	0.225035	0.044957	0.0288754	0.845224	0.225035	0.044957
IMPDH2	0.398992	0.00027578	0.132979	0.366421	0.398992	0.00027578
LDHA	-0.0617675	0.585532	0.26498	0.0689704	-0.0617675	0.585532
LDHB	0.531528	6.05086e-07	0.372883	0.00942719	0.531528	6.05086e-07
MAT2A	0.547726	2.4088e-07	0.543856	8.42975e-05	0.547726	2.4088e-07
MAT2B	-0.153727	0.173046	0.0927052	0.529696	-0.153727	0.173046
MTAP	0.00457103	0.967909	0.0484151	0.74317	0.00457103	0.967909
MTHFR	0.0362166	0.74931	-0.311767	0.0314346	0.0362166	0.74931
MVD	-0.0285045	0.80146	-0.232197	0.112189	-0.0285045	0.80146
NADSYN1	0.106774	0.345118	-0.149262	0.310237	0.106774	0.345118
NT5C2	0.315565	0.00451461	0.396114	0.00562799	0.315565	0.00451461
P4HA1	-0.260502	0.0198558	-0.014112	0.92415	-0.260502	0.0198558
PAICS	0.481388	8.08724e-06	0.603778	8.68317e-06	0.481388	8.08724e-06
PDXK	-0.198969	0.0769028	-0.246092	0.091851	-0.198969	0.0769028
PFAS	0.485349	6.67646e-06	0.677052	3.51929e-07	0.485349	6.67646e-06
PFKL	0.0208861	0.853849	-0.417825	0.00336765	0.0208861	0.853849
PFKM	0.381692	0.000522507	0.592597	1.36577e-05	0.381692	0.000522507
PFKP	0.301617	0.00674029	0.484043	0.000571493	0.301617	0.00674029
PLCG1	-0.27384	0.0142126	-0.100304	0.496377	-0.27384	0.0142126
PLCG2	0.00740741	0.947967	0.158815	0.280011	0.00740741	0.947967
POLD1	0.399719	0.000268281	0.429114	0.00254614	0.399719	0.000268281
POLR2A	0.0525316	0.642881	0.275185	0.0586579	0.0525316	0.642881
POLR2B	0.156024	0.166655	0.322731	0.0257204	0.156024	0.166655
POLR2E	0.026301	0.816533	-0.0688233	0.641117	0.026301	0.816533
PPAT	0.553024	1.76389e-07	0.564807	3.97492e-05	0.553024	1.76389e-07
PRDX6	-0.101571	0.36924	-0.154907	0.292132	-0.101571	0.36924
PRPS1	0.20715	0.0653462	0.0902084	0.540881	0.20715	0.0653462
PRPS1L1	0.0796558	0.48245	0.014221	0.923573	0.0796558	0.48245
PRPS2	-0.0601969	0.595118	0.100087	0.497314	-0.0601969	0.595118
PYCRL	0.361978	0.00104075	-0.00282241	0.985043	0.361978	0.00104075
QARS	0.134037	0.235361	0.00434216	0.976833	0.134037	0.235361
RPIA	0.237271	0.0343059	0.151759	0.302142	0.237271	0.0343059
RRM1	0.0972105	0.390225	0.361268	0.0120501	0.0972105	0.390225
RRM2B	-0.0202063	0.858558	-0.176726	0.22876	-0.0202063	0.858558
SEPHS1	0.248758	0.0263245	0.211246	0.149175	0.248758	0.0263245
SLC15A3	-0.367932	0.000848849	-0.369952	0.0100373	-0.367932	0.000848849
SLC1A5	0.0848101	0.453692	0.160226	0.275717	0.0848101	0.453692
SLC25A5	0.0792546	0.483887	0.0381025	0.796604	0.0792546	0.483887
SLC2A1	-0.0202532	0.858233	0.224381	0.12506	-0.0202532	0.858233
SLC2A5	0.0131036	0.908028	0.395028	0.00576968	0.0131036	0.908028
SLC3A2	-0.195054	0.0829857	0.087386	0.553662	-0.195054	0.0829857
SLC7A5	-0.0772152	0.495235	0.204407	0.163025	-0.0772152	0.495235
SRM	0.402344	0.000242729	0.472102	0.000806677	0.402344	0.000242729
TYMS	0.0618143	0.585247	0.180525	0.218786	0.0618143	0.585247
UAP1	0.0797	0.481428	0.536908	0.000107107	0.0797	0.481428
UGP2	-0.24503	0.0287205	-0.475684	0.000728317	-0.24503	0.0287205
